# Combining *δ*^13^C and *δ*^15^N from bone and dentine in marine mammal palaeoecological research: insights from toothed whales

**DOI:** 10.1101/2021.12.13.472362

**Authors:** Alba Rey-Iglesia, Tess Wilson, Jennifer Routledge, Mikkel Skovrind, Eva Garde, Mads Peter Heide-Jørgensen, Paul Szpak, Eline D. Lorenzen

## Abstract

Stable carbon (*δ*^13^C) and nitrogen (*δ*^15^N) isotope compositions of bone and dentine collagen extracted from museum specimens have been widely used to study the paleoecology of past populations. Due to possible systematic differences in stable isotope values between bone and dentine, dentine values need to be transformed into bone-collagen equivalent using a correction factor to allow comparisons between the two collagen sources. Here, we provide correction factors to transform dentine *δ^13^C* and *δ*^15^N values into bone-collagen equivalent for two toothed whales: narwhal and beluga.

We sampled bone and tooth dentine from the skulls of 11 narwhals and 26 belugas. In narwhals, dentine was sampled from tusk and embedded tooth; in beluga, dentine was sampled from tooth. *δ*^13^C and *δ*^15^N were measured and intraindividual bone and dentine isotopic compositions were used to calculate correction factors for each species.

We detected differences in *δ*^13^C and *δ*^15^N. In narwhals, we found (i) lower average *δ*^13^C and *δ*^15^N in bone compared with dentine; (ii) no difference in dentine *δ*^13^C between tusk and embedded tooth. For belugas, we also detected lower *δ*^13^C and *δ*^15^N in bone compared with tooth dentine. The correction factors provided by the study enable the combined analysis of stable isotope data from bone and dentine in these species.
