## Supplementary Tables for "Combining *δ*^13^C and *δ*^15^N from bone and dentine in marine mammal palaeoecological research: insights from toothed whales"

### Sheet: Supplementary_Table1_BelugaNarw
Supplementary tables
Combining δ13C and δ15N from bone and dentine in marine mammal palaeoecological research: insights from toothed whales
Alba Rey-Iglesia1, Tess Wilson2, Jennifer Routledge2, Mikkel Skovrind1, Eva Garde3, Mads-Peter Jørgensen3, Paul Szpak2, Eline D. Lorenzen1
Supplementary Table 1. List of the narwhal and beluga samples used in this study to estimate correction factors.
Lab ID	Sample ID	Type of Material	Species	Location	Population	Year collected	Sex	δ13C (‰)	Suess Correction factor	δ13C (‰) Suess	δ15N (‰)	wt%C	wt%N	C:N Atomic	Other comment	Reference
11286	841S	Bone	Narwhal	Fisher Isl., WG	WG narwhal	2008	Male	-15.4847	0.997306	-14.4874	17.6874	44.1559	15.5136	3.31926
11287	841T	Embedded tooth	Narwhal	Fisher Isl., WG	WG narwhal	2008	Male	-15.025	0.997306	-14.0277	19.6649	43.0143	16.1946	3.09749
11285	841TK	Tusk	Narwhal	Fisher Isl., WG	WG narwhal	2008	Male	-14.5875	0.997306	-13.5901	18.3591	40.5456	15.3771	3.07494	Sampled base of the tusk
11289	888S	Bone	Narwhal	Niaqornat, WG	WG narwhal	2009	Male	-16.5666	1.0246	-15.542	16.5359	40.571	13.5542	3.49066
11290	888T	Embedded tooth	Narwhal	Niaqornat, WG	WG narwhal	2009	Male	-15.5389	1.0246	-14.5143	17.2126	9.17273	2.87239	3.7241
11288	888TK	Tusk	Narwhal	Niaqornat, WG	WG narwhal	2009	Male	-15.6322	1.0246	-14.6076	16.3299	42.9066	15.1407	3.30479	Base of the tusk has been cut
11298	951S	Bone	Narwhal	Niaqornat, WG	WG narwhal	2008	Male	-15.9123	0.997306	-14.915	16.9326	42.9801	15.4335	3.24764
11299	951T	Embedded tooth	Narwhal	Niaqornat, WG	WG narwhal	2008	Male	-15.4275	0.997306	-14.4302	18.1247	40.8344	15.354	3.1015
11297	951TK	Tusk	Narwhal	Niaqornat, WG	WG narwhal	2008	Male	-15.1696	0.997306	-14.1723	18.146	39.3432	14.9732	3.06424	Sampled base of the tusk
11301	953S	Bone	Narwhal	Niaqornat, WG	WG narwhal	2008	Male	-15.7601	0.997306	-14.7628	16.6104	41.3614	15.3468	3.14299
11302	953T	Embedded tooth	Narwhal	Niaqornat, WG	WG narwhal	2008	Male	-15.7661	0.997306	-14.7688	18.9266	41.5256	15.6323	3.09783
11300	953TK	Tusk	Narwhal	Niaqornat, WG	WG narwhal	2008	Male	-15.1012	0.997306	-14.1039	16.9064	41.1707	15.4842	3.10075	Sampled base of the tusk
11303	956S	Bone	Narwhal	Niaqornat, WG	WG narwhal	2010	Male	-14.9758	1.05264	-13.9232	16.9329	40.6349	15.0111	3.15684
11304	956T	Embedded tooth	Narwhal	Niaqornat, WG	WG narwhal	2010	Male	-15.0611	1.05264	-14.0084	19.0181	40.4811	15.1477	3.11652
11309	1002S	Bone	Narwhal	Scorebysund, EG	EG narwhal	2017	Male	-17.133	1.27163	-15.8614	14.9738	37.4973	14.0353	3.11562
11310	1002T	Embedded tooth	Narwhal	Scorebysund, EG	EG narwhal	2017	Male	-16.9616	1.27163	-15.6899	16.5606	40.8616	15.3788	3.09856
11308	1002TK	Tusk	Narwhal	Scorebysund, EG	EG narwhal	2017	Male	-17.0799	1.27163	-15.8083	15.6146	41.1973	15.669	3.06616	Sampled base of the tusk
11312	1015S	Bone	Narwhal	Scorebysund, EG	EG narwhal	2018	Male	-17.6204	1.30643	-16.314	15.5383	41.6953	15.6291	3.11113
11313	1015T	Embedded tooth	Narwhal	Scorebysund, EG	EG narwhal	2018	Male	-17.5994	1.30643	-16.293	16.4233	40.1455	15.1568	3.08883
11311	1015TK	Tusk	Narwhal	Scorebysund, EG	EG narwhal	2018	Male	-17.0699	1.30643	-15.7634	16.2066	35.9176	13.6039	3.07901	Sampled base of the tusk
11315	1016S	Bone	Narwhal	Scorebysund, EG	EG narwhal	2018	Male	-17.7268	1.30643	-16.4203	15.817	40.8221	15.1977	3.13244
11316	1016T	Embedded tooth	Narwhal	Scorebysund, EG	EG narwhal	2018	Male	-16.9244	1.30643	-15.618	17.9918	40.1964	15.1422	3.09574
11314	1016TK	Tusk	Narwhal	Scorebysund, EG	EG narwhal	2018	Male	-17.1902	1.30643	-15.8838	16.2982	38.7199	14.7998	3.05101	Sampled base of the tusk
11292	929S	Bone	Narwhal	Scorebysund, EG	EG narwhal	2016	Male	-17.0865	1.23776	-15.8488	15.6136	42.0329	15.4139	3.18012
11293	929T	Embedded tooth	Narwhal	Scorebysund, EG	EG narwhal	2016	Male	-16.2023	1.23776	-14.9646	16.6871	43.053	15.9978	3.13841
11291	929TK	Tusk	Narwhal	Scorebysund, EG	EG narwhal	2016	Male	-16.8075	1.23776	-15.5698	16.2183	43.013	16.1685	3.10238	Sampled base of the tusk
11295	938S	Bone	Narwhal	Scorebysund, EG	EG narwhal	2017	Female	-16.6821	1.27163	-15.4104	15.7709	41.3254	15.1738	3.17606
11296	938T	Embedded tooth	Narwhal	Scorebysund, EG	EG narwhal	2017	Female	-16.0518	1.27163	-14.7801	17.5576	43.6865	16.4355	3.09978
11294	938TK	Tusk	Narwhal	Scorebysund, EG	EG narwhal	2017	Female	-16.7011	1.27163	-15.4295	15.5122	40.8762	15.3533	3.10481	Base of the tusk has been cut. The tusk had been used in XRF analysis
11306	974S	Bone	Narwhal	Scorebysund, EG	EG narwhal	2010	Male	-17.3607	1.05264	-16.3081	15.0999	41.7363	15.0821	3.22715
11307	974T	Embedded tooth	Narwhal	Scorebysund, EG	EG narwhal	2010	Male	-16.8101	1.05264	-15.7575	16.2819	40.1718	15.1772	3.0867
11305	974TK	Tusk	Narwhal	Scorebysund, EG	EG narwhal	2010	Male	-16.9034	1.05264	-15.8507	15.8547	41.1636	15.6764	3.0622	Sampled base of the tusk
14168	1312	Tooth	Beluga	Kullorsuaq, WG	WG beluga	1990	unknown	-14.23	0.613425	-14.8434	17.94	32.3	11.9	3.16535
571	1312	Bone	Beluga	Kullorsuaq, WG	WG beluga	1990	unknown	-15.04	0.613425	-14.42	17.46	49.3	16.9	3.4		Skovrind et al. 2019
572	1313	Bone	Beluga	Kullorsuaq, WG	WG beluga	1990	unknown	-14.77	0.613425	-14.16	17.22					Skovrind et al. 2019
14169	1313	Tooth	Beluga	Kullorsuaq, WG	WG beluga	1990	unknown	-14.37	0.613425	-13.7566	17.01	36.55	13.52	3.16
573	1314	Bone	Beluga	Kullorsuaq, WG	WG beluga	1991	unknown	-14.52	0.630213	-13.8898	17.1					Skovrind et al. 2019
14170	1314	Tooth	Beluga	Kullorsuaq, WG	WG beluga	1991	unknown	-14.36	0.630213	-13.7298	17.7	24.11	8.89	3.16
587	1316	Bone	Beluga	Nuusuaaq, WG	WG beluga	1994	male	-14.68	0.683384	-13.9966	18.44					Skovrind et al. 2019
14172	1316	Tooth	Beluga	Nuusuaaq, WG	WG beluga	1994	male	-14.03	0.683384	-13.3466	17.53	27.09	9.94	3.18
589	1319	Bone	Beluga	Nuusuaaq, WG	WG beluga	1994	male	-14.9	0.683384	-14.2166	18.07					Skovrind et al. 2019
14173	1319	Tooth	Beluga	Nuusuaaq, WG	WG beluga	1994	male	-14.4	0.683384	-13.7166	16.81	31.49	11.51	3.19
590	1320	Bone	Beluga	Nuusuaaq, WG	WG beluga	1994	male	-14.6	0.683384	-13.9166	18.03					Skovrind et al. 2019
14174	1320	Tooth	Beluga	Nuusuaaq, WG	WG beluga	1994	male	-14.4	0.683384	-13.7166	18.56	39.33	14.44	3.18
591	1321	Bone	Beluga	Nuusuaaq, WG	WG beluga	1994	male	-15.07	0.683384	-14.3866	18.61					Skovrind et al. 2019
14175	1321	Tooth	Beluga	Nuusuaaq, WG	WG beluga	1994	male	-14.51	0.683384	-13.8266	19.12	38.52	14.25	3.15
592	1322	Bone	Beluga	Nuusuaaq, WG	WG beluga	1994	female	-15.22	0.683384	-14.54	15.99					Skovrind et al. 2019
14176	1322	Tooth	Beluga	Nuusuaaq, WG	WG beluga	1994	female	-14.41	0.683384	-13.7266	16.76	22.78	8.41	3.16
593	1323	Bone	Beluga	Nuusuaaq, WG	WG beluga	1994	female	-14.43	0.683384	-13.74	17.25					Skovrind et al. 2019
14177	1323	Tooth	Beluga	Nuusuaaq, WG	WG beluga	1994	female	-14.54	0.683384	-13.8566	17.45	32.31	11.86	3.18
594	1324	Bone	Beluga	Nuusuaaq, WG	WG beluga	1994	male	-14.56	0.683384	-13.88	17.66					Skovrind et al. 2019
14178	1324	Tooth	Beluga	Nuusuaaq, WG	WG beluga	1994	male	-14.19	0.683384	-13.5066	17.61	37.89	14.15	3.13
595	1325	Bone	Beluga	Nuusuaaq, WG	WG beluga	1994	male	-14.45	0.683384	-13.77	17.22					Skovrind et al. 2019
14179	1325	Tooth	Beluga	Nuusuaaq, WG	WG beluga	1994	male	-14.26	0.683384	-13.5766	17.83	37.06	13.8	3.13
596	1326	Bone	Beluga	Nuusuaaq, WG	WG beluga	1994	male	-14.91	0.683384	-14.23	17.51					Skovrind et al. 2019
14180	1326	Tooth	Beluga	Nuusuaaq, WG	WG beluga	1994	male	-14.36	0.683384	-13.6766	17.75	38.93	14.44	3.14
599	1329	Bone	Beluga	Nuusuaaq, WG	WG beluga	1994	male	-14.71	0.683384	-14.02	17.67					Skovrind et al. 2019
14182	1329	Tooth	Beluga	Nuusuaaq, WG	WG beluga	1994	male	-13.95	0.683384	-13.2666	18.8	37.84	14.1	3.13
600	1330	Bone	Beluga	Nuusuaaq, WG	WG beluga	1994	female	-14.7	0.683384	-14.02	16.82					Skovrind et al. 2019
14183	1330	Tooth	Beluga	Nuusuaaq, WG	WG beluga	1994	female	-14.27	0.683384	-13.5866	17.85	29.02	10.73	3.16
601	1331	Bone	Beluga	Nuusuaaq, WG	WG beluga	1994	female	-14.76	0.683384	-14.07	17.77					Skovrind et al. 2019
14184	1331	Tooth	Beluga	Nuusuaaq, WG	WG beluga	1994	female	-14.46	0.683384	-13.7766	19.22	39.6	14.81	3.12
602	1332	Bone	Beluga	Nuusuaaq, WG	WG beluga	1994	female	-14.66	0.683384	-13.98	16.45					Skovrind et al. 2019
14185	1332	Tooth	Beluga	Nuusuaaq, WG	WG beluga	1994	female	-14.49	0.683384	-13.8066	17.54	35	13.14	3.11
603	1333	Bone	Beluga	Nuusuaaq, WG	WG beluga	1994	female	-14.57	0.683384	-13.88	17.02					Skovrind et al. 2019
14186	1333	Tooth	Beluga	Nuusuaaq, WG	WG beluga	1994	female	-14.61	0.683384	-13.9266	18.19	40.15	14.81	3.16
4070	1334	Bone	Beluga	Nuusuaaq, WG	WG beluga	1994	female	-14.59	0.683384	-13.91	17.28					Louis et al. 2021
14187	1334	Tooth	Beluga	Nuusuaaq, WG	WG beluga	1994	female	-14.27	0.683384	-13.5866	18.81	39.4	14.82	3.1
4069	1335	Bone	Beluga	Nuusuaaq, WG	WG beluga	1994	male	-14.32	0.683384	-13.64	17.8					Louis et al. 2021
14188	1335	Tooth	Beluga	Nuusuaaq, WG	WG beluga	1994	male	-13.83	0.683384	-13.1466	17.62	38.63	14.37	3.14
4067	1337	Bone	Beluga	Nuusuaaq, WG	WG beluga	1994	male	-14.84	0.683384	-14.15	17.52					Louis et al. 2021
14189	1337	Tooth	Beluga	Nuusuaaq, WG	WG beluga	1994	male	-14.68	0.683384	-13.9966	18.39	36.03	13.53	3.11
4068	1338	Bone	Beluga	Nuusuaaq, WG	WG beluga	1994	female	-14.98	0.683384	-14.29	17.12					Louis et al. 2021
14190	1338	Tooth	Beluga	Nuusuaaq, WG	WG beluga	1994	female	-14.76	0.683384	-14.0766	18.09	39.6	14.65	3.15
4065	1343	Bone	Beluga	Nuusuaaq, WG	WG beluga	1994	unknown	-14.47	0.683384	-13.79	17.67					Louis et al. 2021
14191	1343	Tooth	Beluga	Nuusuaaq, WG	WG beluga	1994	unknown	-14.31	0.683384	-13.6266	18.23	36.93	13.88	3.1
4064	1344	Bone	Beluga	Nuusuaaq, WG	WG beluga	1994	male	-14.43	0.683384	-13.75	17.17					Louis et al. 2021
14192	1344	Tooth	Beluga	Nuusuaaq, WG	WG beluga	1994	male	-13.82	0.683384	-13.1366	17.53	35.67	13.32	3.12
4063	1345	Bone	Beluga	Nuusuaaq, WG	WG beluga	1994	female	-14.74	0.683384	-14.06	16.33					Louis et al. 2021
14193	1345	Tooth	Beluga	Nuusuaaq, WG	WG beluga	1994	female	-14.34	0.683384	-13.6566	17.74	37.4	14.09	3.09
4071	1350	Bone	Beluga	Nuusuaaq, WG	WG beluga	1994	male	-14.2	0.683384	-13.52	16.8					Louis et al. 2021
14194	1350	Tooth	Beluga	Nuusuaaq, WG	WG beluga	1994	male	-14.2	0.683384	-13.5166	18	40.96	15.17	3.15
4072	1351	Bone	Beluga	Nuusuaaq, WG	WG beluga	1994	male	-15.03	0.683384	-14.34	16.76					Louis et al. 2021
14195	1351	Tooth	Beluga	Nuusuaaq, WG	WG beluga	1994	male	-14.44	0.683384	-13.7566	17.95	37.93	14.23	3.11

### Sheet: Supplementary_Table2_Correction
Supplementary tables
Combining δ13C and δ15N from bone and dentine in marine mammal palaeoecological research: insights from toothed whales
Alba Rey-Iglesia1, Tess Wilson2, Jennifer Routledge2, Mikkel Skovrind1, Eva Garde3, Mads-Peter Jørgensen3, Paul Szpak2, Eline D. Lorenzen1
Supplementary Table 2. Correction factor estimates for the narwhal samples.
All narwhals
	Sample ID	Bone_δ15N (‰)	Tusk_δ15N (‰)	Embedded_δ15N (‰)	Δδ15NTusk_Bone	Δδ15N Embedded_Bone	Δδ15N Embedded_Tusk
WG	841	17.6874	18.3591	19.6649	0.671662	1.97744	1.30578
WG	888	16.5359	16.3299	17.2126	-0.205963	0.676734	0.882697
WG	951	16.9326	18.146	18.1247	1.21345	1.19215	-0.0213065
WG	953	16.6104	16.9064	18.9266	0.296003	2.31614	2.02014
WG	956	16.9329		19.0181		2.08524
EG	929	15.6136	16.2183	16.6871	0.604698	1.07344	0.468743
EG	938	15.7709	15.5122	17.5576	-0.258722	1.7867	2.04542
EG	974	15.0999	15.8547	16.2819	0.754756	1.18198	0.42722
EG	1002	14.9738	15.6146	16.5606	0.64083	1.58682	0.945987
EG	1015	15.5383	16.2066	16.4233	0.668294	0.884956	0.216662
EG	1016	15.817	16.2982	17.9918	0.481131	2.17475	1.69362
		1.16558		average	0.486614	1.53967	0.998497
				s.d.	0.444313	0.565524	0.744749
	Sample ID	Bone_δ13C (‰)	Tusk_δ13C (‰)	Embedded_δ13C (‰)	Δδ13CTusk_Bone	Δδ13C Embedded_Bone	Δδ13C Embedded_Tusk
WG	841	-14.49	-13.59	-14.03	0.9	0.46	-0.44
WG	888	-15.54	-14.61	-14.51	0.93	1.03	0.1
WG	951	-14.91	-14.17	-14.43	0.74	0.48	-0.26
WG	953	-14.76	-14.1	-14.77	0.66	-0.01	-0.67
WG	956	-13.92		-14.01		-0.09
EG	929	-15.85	-15.57	-14.96	0.28	0.89	0.61
EG	938	-15.41	-15.43	-14.78	-0.02	0.63	0.65
EG	974	-16.31	-15.85	-15.76	0.46	0.55	0.09
EG	1002	-15.86	-15.81	-15.69	0.05	0.17	0.12
EG	1015	-16.31	-15.76	-16.29	0.55	0.02	-0.53
EG	1016	-16.42	-15.88	-15.62	0.54	0.8	0.26
		0.754258		average	0.509	0.448182	-0.007
				s.d.	0.325626	0.382409	0.457676
West Greenland Narwhal:
	Sample ID	Bone_δ15N (‰)	Tusk_δ15N (‰)	Embedded_δ15N (‰)	Δδ15NTusk_Bone	Δδ15N Embedded_Bone	Δδ15N Embedded_Tusk
WG	841	17.6874	18.3591	19.6649	0.671662	1.97744	1.30578
WG	888	16.5359	16.3299	17.2126	-0.205963	0.676734	0.882697
WG	951	16.9326	18.146	18.1247	1.21345	1.19215	-0.0213065
WG	953	16.6104	16.9064	18.9266	0.296003	2.31614	2.02014
WG	956	16.9329		19.0181		2.08524
				average	0.493789	1.64954	1.04683
				s.d.	0.599536	0.688708	0.852887
	Sample ID	Bone_δ13C (‰)	Tusk_δ13C (‰)	Embedded_δ13C (‰)	Δδ13CTusk_Bone	Δδ13C Embedded_Bone	Δδ13C Embedded_Tusk
WG	841	-14.49	-13.59	-14.03	0.9	0.46	-0.44
WG	888	-15.54	-14.61	-14.51	0.93	1.03	0.1
WG	951	-14.91	-14.17	-14.43	0.74	0.48	-0.26
WG	953	-14.76	-14.1	-14.77	0.66	-0.01	-0.67
WG	956	-13.92		-14.01		-0.09
				average	0.8075	0.374	-0.3175
				s.d.	0.128938	0.450478	0.325
East Greenland narwhal
	Sample ID	Bone_δ15N (‰)	Tusk_δ15N (‰)	Embedded_δ15N (‰)	Δδ15NTusk_Bone	Δδ15N Embedded_Bone	Δδ15N Embedded_Tusk
EG	929	15.6136	16.2183	16.6871	0.604698	1.07344	0.468743
EG	938	15.7709	15.5122	17.5576	-0.258722	1.7867	2.04542
EG	974	15.0999	15.8547	16.2819	0.754756	1.18198	0.42722
EG	1002	14.9738	15.6146	16.5606	0.64083	1.58682	0.945987
EG	1015	15.5383	16.2066	16.4233	0.668294	0.884956	0.216662
EG	1016	15.817	16.2982	17.9918	0.481131	2.17475	1.69362
				average	0.481831	1.44811	0.966276
				s.d.	0.373645	0.487902	0.747535
	Sample ID	Bone_δ13C (‰)	Tusk_δ13C (‰)	Embedded_δ13C (‰)	Δδ13CTusk_Bone	Δδ13C Embedded_Bone	Δδ13C Embedded_Tusk
EG	929	-15.85	-15.57	-14.96	0.28	0.89	0.61
EG	938	-15.41	-15.43	-14.78	-0.02	0.63	0.65
EG	974	-16.31	-15.85	-15.76	0.46	0.55	0.09
EG	1002	-15.86	-15.81	-15.69	0.05	0.17	0.12
EG	1015	-16.31	-15.76	-16.29	0.55	0.02	-0.53
EG	1016	-16.42	-15.88	-15.62	0.54	0.8	0.26
				average	0.31	0.51	0.2
				s.d.	0.249159	0.346468	0.430256

### Sheet: Supplementary_Table3_Correction
Supplementary tables
Combining δ13C and δ15N from bone and dentine in marine mammal palaeoecological research: insights from toothed whales
Alba Rey-Iglesia1, Tess Wilson2, Jennifer Routledge2, Mikkel Skovrind1, Eva Garde3, Mads-Peter Jørgensen3, Paul Szpak2, Eline D. Lorenzen1
Supplementary Table 3. Correction factor estimates for the beluga samples.
Sample ID	Bone_δ15N (‰)	Tooth_δ15N (‰)	Δδ15NTooth_Bone
1312	17.46	17.94	0.48
1313	17.22	17.01	-0.21
1314	17.1	17.7	0.6
1316	18.44	17.53	-0.91
1319	18.07	16.81	-1.26
1320	18.03	18.56	0.53
1321	18.61	19.12	0.51
1322	15.99	16.76	0.77
1323	17.25	17.45	0.2
1324	17.66	17.61	-0.05
1325	17.22	17.83	0.61
1326	17.51	17.75	0.24
1329	17.67	18.8	1.13
1330	16.82	17.85	1.03
1331	17.77	19.22	1.45
1332	16.45	17.54	1.09
1333	17.02	18.19	1.17
1334	17.28	18.81	1.53
1335	17.8	17.62	-0.18
1337	17.52	18.39	0.87
1338	17.12	18.09	0.97
1343	17.67	18.23	0.56
1344	17.17	17.53	0.36
1345	16.33	17.74	1.41
1350	16.8	18	1.2
1351	16.76	17.95	1.19
	0.629801	average	0.588077
		s.d.	0.693409
Sample ID	Bone_δ13C (‰)	Tooth_δ13C (‰)	Δδ13CTooth_Bone
1312	-14.42	-13.6166	0.803425
1313	-14.16	-13.7566	0.403425
1314	-13.89	-13.7298	0.160213
1316	-14	-13.3466	0.653384
1319	-14.22	-13.7166	0.503384
1320	-13.91	-13.7166	0.193384
1321	-14.39	-13.8266	0.563384
1322	-14.54	-13.7266	0.813384
1323	-13.74	-13.8566	-0.116616
1324	-13.88	-13.5066	0.373384
1325	-13.77	-13.5766	0.193384
1326	-14.23	-13.6766	0.553384
1329	-14.02	-13.2666	0.753384
1330	-14.02	-13.5866	0.433384
1331	-14.07	-13.7766	0.293384
1332	-13.98	-13.8066	0.173384
1333	-13.88	-13.9266	-0.0466157
1334	-13.91	-13.5866	0.323384
1335	-13.64	-13.1466	0.493384
1337	-14.15	-13.9966	0.153384
1338	-14.29	-14.0766	0.213384
1343	-13.79	-13.6266	0.163384
1344	-13.75	-13.1366	0.613384
1345	-14.06	-13.6566	0.403384
1350	-13.52	-13.5166	0.00338428
1351	-14.34	-13.7566	0.583384
	0.232129	average	0.371342
		s.d.	0.256029

### Sheet: SupplementaryTable4_AllCorrecte
Supplementary tables
Combining δ13C and δ15N from bone and dentine in marine mammal palaeoecological research: insights from toothed whales
Alba Rey-Iglesia1, Tess Wilson2, Jennifer Routledge2, Mikkel Skovrind1, Eva Garde3, Mads-Peter Jørgensen3, Paul Szpak2, Eline D. Lorenzen1
Supplementary Table 4. δ13C and δ15N data for the narwhal and beluga samples after applying the correction factor estimates. This table also includes the published data (bone_reference) for narwhal and beluga, which was used in Figure 1.
Lab ID	Sample ID	Species	Population	Reference	Type of Material	Year collected	Sex	δ13C (‰)	Suess Correction factor	δ13C (‰) Suess	δ13C (‰) Suess & Element	δ13C (‰) Suess & Element & Population	δ15N (‰)	δ15N (‰) Element	δ15N (‰) Element & Population
11286	841S	Narwhal	WG narwhal		Bone	2008	Male	-15.4847	0.997306	-14.4874	-14.4874	-14.4874	17.6874	17.6874	17.6874
11289	888S	Narwhal	WG narwhal		Bone	2009	Male	-16.5666	1.0246	-15.542	-15.542	-15.542	16.5359	16.5359	16.5359
11298	951S	Narwhal	WG narwhal		Bone	2008	Male	-15.9123	0.997306	-14.915	-14.915	-14.915	16.9326	16.9326	16.9326
11301	953S	Narwhal	WG narwhal		Bone	2008	Male	-15.7601	0.997306	-14.7628	-14.7628	-14.7628	16.6104	16.6104	16.6104
11303	956S	Narwhal	WG narwhal		Bone	2010	Male	-14.9758	1.05264	-13.9232	-13.9232	-13.9232	16.9329	16.9329	16.9329
1358	576	Narwhal	WG narwhal	Skovrind et al. 2019	Bone_Reference	1993	Unknown	-14.87	0.66518	-14.2	-14.2	-14.2	17.24	17.24	17.24
1359	577	Narwhal	WG narwhal	Skovrind et al. 2019	Bone_Reference	1993	Female	-15.83	0.66518	-15.17	-15.17	-15.17	17.48	17.48	17.48
1360	580	Narwhal	WG narwhal	Skovrind et al. 2019	Bone_Reference	1993	Female	-15.15	0.66518	-14.48	-14.48	-14.48	17.72	17.72	17.72
1361	581	Narwhal	WG narwhal	Skovrind et al. 2019	Bone_Reference	1993	Female	-15.14	0.66518	-14.47	-14.47	-14.47	16.91	16.91	16.91
1362	582	Narwhal	WG narwhal	Skovrind et al. 2019	Bone_Reference	1993	Female	-15.24	0.66518	-14.57	-14.57	-14.57	16.69	16.69	16.69
1363	583	Narwhal	WG narwhal	Skovrind et al. 2019	Bone_Reference	1993	Female	-15.56	0.66518	-14.9	-14.9	-14.9	16.77	16.77	16.77
1364	584	Narwhal	WG narwhal	Skovrind et al. 2019	Bone_Reference	1993	Female	-15.81	0.66518	-15.14	-15.14	-15.14	16.38	16.38	16.38
1365	585	Narwhal	WG narwhal	Skovrind et al. 2019	Bone_Reference	1993	Male	-15.43	0.66518	-14.76	-14.76	-14.76	17.54	17.54	17.54
1366	586	Narwhal	WG narwhal	Skovrind et al. 2019	Bone_Reference	1993	Female	-14.93	0.66518	-14.27	-14.27	-14.27	17.55	17.55	17.55
1380	605	Narwhal	WG narwhal	Skovrind et al. 2019	Bone_Reference	2003	Female	-15.42	0.871362	-14.55	-14.55	-14.55	16.55	16.55	16.55
1382	607	Narwhal	WG narwhal	Skovrind et al. 2019	Bone_Reference	2003	Female	-15.13	0.871362	-14.26	-14.26	-14.26	16.69	16.69	16.69
1383	608	Narwhal	WG narwhal	Skovrind et al. 2019	Bone_Reference	2003	Female	-15.22	0.871362	-14.35	-14.35	-14.35	16.05	16.05	16.05
1384	609	Narwhal	WG narwhal	Skovrind et al. 2019	Bone_Reference	2003	Male	-14.82	0.871362	-13.95	-13.95	-13.95	16.9	16.9	16.9
1386	610	Narwhal	WG narwhal	Skovrind et al. 2019	Bone_Reference	2003	Male	-15.11	0.871362	-14.24	-14.24	-14.24	16.82	16.82	16.82
1388	611	Narwhal	WG narwhal	Skovrind et al. 2019	Bone_Reference	2003	Female	-14.88	0.871362	-14.01	-14.01	-14.01	16.63	16.63	16.63
1389	612	Narwhal	WG narwhal	Skovrind et al. 2019	Bone_Reference	2003	Female	-14.86	0.871362	-13.99	-13.99	-13.99	16.13	16.13	16.13
1374	613	Narwhal	WG narwhal	Skovrind et al. 2019	Bone_Reference	2003	Male	-15.36	0.871362	-14.48	-14.48	-14.48	16.32	16.32	16.32
1377	615	Narwhal	WG narwhal	Skovrind et al. 2019	Bone_Reference	2003	Male	-15.86	0.871362	-14.99	-14.99	-14.99	16.73	16.73	16.73
1367	4000	Narwhal	WG narwhal	Louis et al. 2021	Bone_Reference	2002	Male	-15.49	0.84815	-14.64	-14.64	-14.64	16.4	16.4	16.4
1574	4033	Narwhal	WG narwhal	Louis et al. 2021	Bone_Reference	1993	Female	-15.09	0.66518	-14.42	-14.42	-14.42	17.18	17.18	17.18
1369	4042	Narwhal	WG narwhal	Louis et al. 2021	Bone_Reference	2003	Male	-15.13	0.871362	-14.26	-14.26	-14.26	16.65	16.65	16.65
1370	4043	Narwhal	WG narwhal	Louis et al. 2021	Bone_Reference	2003	Male	-14.93	0.871362	-14.05	-14.05	-14.05	16.62	16.62	16.62
1371	4044	Narwhal	WG narwhal	Louis et al. 2021	Bone_Reference	2003	Male	-15.45	0.871362	-14.58	-14.58	-14.58	16.58	16.58	16.58
1372	4045	Narwhal	WG narwhal	Louis et al. 2021	Bone_Reference	2003	Female	-15.29	0.871362	-14.42	-14.42	-14.42	17.69	17.69	17.69
1375	4047	Narwhal	WG narwhal	Louis et al. 2021	Bone_Reference	2003	Female	-15.24	0.871362	-14.37	-14.37	-14.37	16.44	16.44	16.44
1376	4048	Narwhal	WG narwhal	Louis et al. 2021	Bone_Reference	2003	Male	-14.83	0.871362	-13.95	-13.95	-13.95	17.14	17.14	17.14
1390	4049	Narwhal	WG narwhal	Louis et al. 2021	Bone_Reference	2003	Male	-14.99	0.871362	-14.12	-14.12	-14.12	16.82	16.82	16.82
1392	4050	Narwhal	WG narwhal	Louis et al. 2021	Bone_Reference	2004	Male	-15.34	0.895209	-14.44	-14.44	-14.44	16.37	16.37	16.37
1393	4051	Narwhal	WG narwhal	Louis et al. 2021	Bone_Reference	2004	Male	-15.28	0.895209	-14.38	-14.38	-14.38	16.48	16.48	16.48
1397	4052	Narwhal	WG narwhal	Louis et al. 2021	Bone_Reference	2004	Female	-15.4	0.895209	-14.5	-14.5	-14.5	16.54	16.54	16.54
1398	4053	Narwhal	WG narwhal	Louis et al. 2021	Bone_Reference	2004	Male	-15.35	0.895209	-14.45	-14.45	-14.45	16.49	16.49	16.49
1400	4054	Narwhal	WG narwhal	Louis et al. 2021	Bone_Reference	2004	Male	-15.35	0.895209	-14.45	-14.45	-14.45	16.26	16.26	16.26
1403	4055	Narwhal	WG narwhal	Louis et al. 2021	Bone_Reference	2004	Male	-15.72	0.895209	-14.83	-14.83	-14.83	16.12	16.12	16.12
1402	4056	Narwhal	WG narwhal	Louis et al. 2021	Bone_Reference	2004	Female	-15.32	0.895209	-14.42	-14.42	-14.42	16.68	16.68	16.68
1405	4057	Narwhal	WG narwhal	Louis et al. 2021	Bone_Reference	2006	Male	-14.88	0.944879	-13.93	-13.93	-13.93	17.34	17.34	17.34
1406	4058	Narwhal	WG narwhal	Louis et al. 2021	Bone_Reference	2006	Female	-15.17	0.944879	-14.22	-14.22	-14.22	17.16	17.16	17.16
1408	4059	Narwhal	WG narwhal	Louis et al. 2021	Bone_Reference	2006	Female	-15.16	0.944879	-14.21	-14.21	-14.21	16.76	16.76	16.76
1409	4060	Narwhal	WG narwhal	Louis et al. 2021	Bone_Reference	2006	Female	-15.12	0.944879	-14.17	-14.17	-14.17	17.74	17.74	17.74
1414	4061	Narwhal	WG narwhal	Louis et al. 2021	Bone_Reference	2006	Male	-15.52	0.944879	-14.58	-14.58	-14.58	16.94	16.94	16.94
1419	4062	Narwhal	WG narwhal	Louis et al. 2021	Bone_Reference	2006	Male	-15.13	0.944879	-14.18	-14.18	-14.18	16.4	16.4	16.4
11287	841T	Narwhal	WG narwhal		Embedded tooth	2008	Male	-15.025	0.997306	-14.0277	-14.4777	-14.3977	19.6649	18.1249	18.0149
11290	888T	Narwhal	WG narwhal		Embedded tooth	2009	Male	-15.5389	1.0246	-14.5143	-14.9643	-14.8843	17.2126	15.6726	15.5626
11299	951T	Narwhal	WG narwhal		Embedded tooth	2008	Male	-15.4275	0.997306	-14.4302	-14.8802	-14.8002	18.1247	16.5847	16.4747
11302	953T	Narwhal	WG narwhal		Embedded tooth	2008	Male	-15.7661	0.997306	-14.7688	-15.2188	-15.1388	18.9266	17.3866	17.2766
11304	956T	Narwhal	WG narwhal		Embedded tooth	2010	Male	-15.0611	1.05264	-14.0084	-14.4584	-14.3784	19.0181	17.4781	17.3681
11285	841TK	Narwhal	WG narwhal		Tusk	2008	Male	-14.5875	0.997306	-13.5901	-14.1001	-14.4001	18.3591	17.8691	17.8691
11288	888TK	Narwhal	WG narwhal		Tusk	2009	Male	-15.6322	1.0246	-14.6076	-15.1176	-15.4176	16.3299	15.8399	15.8399
11297	951TK	Narwhal	WG narwhal		Tusk	2008	Male	-15.1696	0.997306	-14.1723	-14.6823	-14.9823	18.146	17.656	17.656
11300	953TK	Narwhal	WG narwhal		Tusk	2008	Male	-15.1012	0.997306	-14.1039	-14.6139	-14.9139	16.9064	16.4164	16.4164
11309	1002S	Narwhal	EG narwhal		Bone	2017	Male	-17.133	1.27163	-15.8614	-15.8614	-15.8614	14.9738	14.9738	14.9738
11312	1015S	Narwhal	EG narwhal		Bone	2018	Male	-17.6204	1.30643	-16.314	-16.314	-16.314	15.5383	15.5383	15.5383
11315	1016S	Narwhal	EG narwhal		Bone	2018	Male	-17.7268	1.30643	-16.4203	-16.4203	-16.4203	15.817	15.817	15.817
11292	929S	Narwhal	EG narwhal		Bone	2016	Male	-17.0865	1.23776	-15.8488	-15.8488	-15.8488	15.6136	15.6136	15.6136
11295	938S	Narwhal	EG narwhal		Bone	2017	Female	-16.6821	1.27163	-15.4104	-15.4104	-15.4104	15.7709	15.7709	15.7709
11306	974S	Narwhal	EG narwhal		Bone	2010	Male	-17.3607	1.05264	-16.3081	-16.3081	-16.3081	15.0999	15.0999	15.0999
1432	4001	Narwhal	EG narwhal	Louis et al. 2021	Bone_Reference	1994	Male	-16.29		-15.6	-15.6	-15.6	16.25	16.25	16.25
1433	4002	Narwhal	EG narwhal	Louis et al. 2021	Bone_Reference	1994	Male	-16.86		-16.18	-16.18	-16.18	15.8	15.8	15.8
1434	4003	Narwhal	EG narwhal	Louis et al. 2021	Bone_Reference	1994	Male	-16.33		-15.64	-15.64	-15.64	16.81	16.81	16.81
1435	4004	Narwhal	EG narwhal	Louis et al. 2021	Bone_Reference	1994	Male	-16.86		-16.18	-16.18	-16.18	16.45	16.45	16.45
1436	4005	Narwhal	EG narwhal	Louis et al. 2021	Bone_Reference	1994	Male	-16.37		-15.68	-15.68	-15.68	17.24	17.24	17.24
1437	4006	Narwhal	EG narwhal	Louis et al. 2021	Bone_Reference	1994	Male	-16.7		-16.02	-16.02	-16.02	17.19	17.19	17.19
1438	4007	Narwhal	EG narwhal	Louis et al. 2021	Bone_Reference	1994	Male	-17.28		-16.59	-16.59	-16.59	15.64	15.64	15.64
1439	4008	Narwhal	EG narwhal	Louis et al. 2021	Bone_Reference	1994	Male	-16.88		-16.2	-16.2	-16.2	16.27	16.27	16.27
1440	4009	Narwhal	EG narwhal	Louis et al. 2021	Bone_Reference	1994	Female	-16.83		-16.15	-16.15	-16.15	16.07	16.07	16.07
1441	4010	Narwhal	EG narwhal	Louis et al. 2021	Bone_Reference	1994	Male	-16.84		-16.16	-16.16	-16.16	15.83	15.83	15.83
1442	4011	Narwhal	EG narwhal	Louis et al. 2021	Bone_Reference	1994	Male	-16.54		-15.86	-15.86	-15.86	16.33	16.33	16.33
1443	4012	Narwhal	EG narwhal	Louis et al. 2021	Bone_Reference	1994	Male	-16.86		-16.18	-16.18	-16.18	15.87	15.87	15.87
1445	4014	Narwhal	EG narwhal	Louis et al. 2021	Bone_Reference	1995	Female	-16.93		-16.23	-16.23	-16.23	15.84	15.84	15.84
1446	4015	Narwhal	EG narwhal	Louis et al. 2021	Bone_Reference	1995	Female	-16.67		-15.97	-15.97	-15.97	15.65	15.65	15.65
1447	4016	Narwhal	EG narwhal	Louis et al. 2021	Bone_Reference	1995	Male	-16.94		-16.24	-16.24	-16.24	15.56	15.56	15.56
1448	4017	Narwhal	EG narwhal	Louis et al. 2021	Bone_Reference	1995	Female	-17.12		-16.42	-16.42	-16.42	15.78	15.78	15.78
1449	4018	Narwhal	EG narwhal	Louis et al. 2021	Bone_Reference	1995	Female	-17.09		-16.39	-16.39	-16.39	14.91	14.91	14.91
1450	4019	Narwhal	EG narwhal	Louis et al. 2021	Bone_Reference	1995	Female	-16.73		-16.03	-16.03	-16.03	15.83	15.83	15.83
1451	4020	Narwhal	EG narwhal	Louis et al. 2021	Bone_Reference	1995	Female	-16.74		-16.04	-16.04	-16.04	15.85	15.85	15.85
1454	4021	Narwhal	EG narwhal	Louis et al. 2021	Bone_Reference	1995	Male	-16.79		-16.09	-16.09	-16.09	15.77	15.77	15.77
1452	4022	Narwhal	EG narwhal	Louis et al. 2021	Bone_Reference	1995	Male	-17.23		-16.53	-16.53	-16.53	15.43	15.43	15.43
1453	4023	Narwhal	EG narwhal	Louis et al. 2021	Bone_Reference	1995	Unknown	-16.98		-16.28	-16.28	-16.28	15.91	15.91	15.91
1455	4024	Narwhal	EG narwhal	Louis et al. 2021	Bone_Reference	1995	Male	-16.43		-15.73	-15.73	-15.73	14.47	14.47	14.47
1456	4025	Narwhal	EG narwhal	Louis et al. 2021	Bone_Reference	1995	Female	-16.38		-15.68	-15.68	-15.68	15.01	15.01	15.01
1457	4026	Narwhal	EG narwhal	Louis et al. 2021	Bone_Reference	1995	Female	-16.77		-16.07	-16.07	-16.07	15	15	15
1458	4027	Narwhal	EG narwhal	Louis et al. 2021	Bone_Reference	1995	Female	-16.89		-16.19	-16.19	-16.19	14.91	14.91	14.91
1459	4028	Narwhal	EG narwhal	Louis et al. 2021	Bone_Reference	1995	Female	-16.6		-15.9	-15.9	-15.9	14.46	14.46	14.46
1460	4029	Narwhal	EG narwhal	Louis et al. 2021	Bone_Reference	1995	Male	-16.42		-15.72	-15.72	-15.72	15.11	15.11	15.11
1461	4030	Narwhal	EG narwhal	Louis et al. 2021	Bone_Reference	1995	Female	-16.73		-16.03	-16.03	-16.03	14.93	14.93	14.93
1462	4031	Narwhal	EG narwhal	Louis et al. 2021	Bone_Reference	1995	Male	-16.91		-16.21	-16.21	-16.21	14.75	14.75	14.75
1463	4032	Narwhal	EG narwhal	Louis et al. 2021	Bone_Reference	1995	Female	-16.93		-16.23	-16.23	-16.23	14.92	14.92	14.92
1578	4034	Narwhal	EG narwhal	Louis et al. 2021	Bone_Reference	2007	Female	-17.08		-16.11	-16.11	-16.11	15.83	15.83	15.83
1579	4035	Narwhal	EG narwhal	Louis et al. 2021	Bone_Reference	2007	Female	-17.1		-16.13	-16.13	-16.13	15.96	15.96	15.96
1580	4036	Narwhal	EG narwhal	Louis et al. 2021	Bone_Reference	2007	Female	-17.16		-16.19	-16.19	-16.19	15.38	15.38	15.38
1581	4037	Narwhal	EG narwhal	Louis et al. 2021	Bone_Reference	2007	Male	-16.89		-15.92	-15.92	-15.92	15.54	15.54	15.54
1584	4038	Narwhal	EG narwhal	Louis et al. 2021	Bone_Reference	2007	Male	-16.88		-15.91	-15.91	-15.91	15.98	15.98	15.98
1591	4039	Narwhal	EG narwhal	Louis et al. 2021	Bone_Reference	2007	Male	-16.92		-15.95	-15.95	-15.95	16.83	16.83	16.83
1585	4040	Narwhal	EG narwhal	Louis et al. 2021	Bone_Reference	2007	Male	-16.72		-15.75	-15.75	-15.75	15.82	15.82	15.82
1589	4041	Narwhal	EG narwhal	Louis et al. 2021	Bone_Reference	2007	Male	-17.23		-16.26	-16.26	-16.26	15.48	15.48	15.48
11310	1002T	Narwhal	EG narwhal		Embedded tooth	2017	Male	-16.9616	1.27163	-15.6899	-16.1399	-16.1999	16.5606	15.0206	15.1106
11313	1015T	Narwhal	EG narwhal		Embedded tooth	2018	Male	-17.5994	1.30643	-16.293	-16.743	-16.803	16.4233	14.8833	14.9733
11316	1016T	Narwhal	EG narwhal		Embedded tooth	2018	Male	-16.9244	1.30643	-15.618	-16.068	-16.128	17.9918	16.4518	16.5418
11293	929T	Narwhal	EG narwhal		Embedded tooth	2016	Male	-16.2023	1.23776	-14.9646	-15.4146	-15.4746	16.6871	15.1471	15.2371
11296	938T	Narwhal	EG narwhal		Embedded tooth	2017	Female	-16.0518	1.27163	-14.7801	-15.2301	-15.2901	17.5576	16.0176	16.1076
11307	974T	Narwhal	EG narwhal		Embedded tooth	2010	Male	-16.8101	1.05264	-15.7575	-16.2075	-16.2675	16.2819	14.7419	14.8319
11308	1002TK	Narwhal	EG narwhal		Tusk	2017	Male	-17.0799	1.27163	-15.8083	-16.3183	-16.1183	15.6146	15.1246	15.1346
11311	1015TK	Narwhal	EG narwhal		Tusk	2018	Male	-17.0699	1.30643	-15.7634	-16.2734	-16.0734	16.2066	15.7166	15.7266
11314	1016TK	Narwhal	EG narwhal		Tusk	2018	Male	-17.1902	1.30643	-15.8838	-16.3938	-16.1938	16.2982	15.8082	15.8182
11291	929TK	Narwhal	EG narwhal		Tusk	2016	Male	-16.8075	1.23776	-15.5698	-16.0798	-15.8798	16.2183	15.7283	15.7383
11294	938TK	Narwhal	EG narwhal		Tusk	2017	Female	-16.7011	1.27163	-15.4295	-15.9395	-15.7395	15.5122	15.0222	15.0322
11305	974TK	Narwhal	EG narwhal		Tusk	2010	Male	-16.9034	1.05264	-15.8507	-16.3607	-16.1607	15.8547	15.3647	15.3747
571	1312	Beluga	WG beluga	Skovrind et al. 2019	Bone	1990	unknown	-15.04	0.613425	-14.42	-14.42		17.46	17.46
572	1313	Beluga	WG beluga	Skovrind et al. 2019	Bone	1990	unknown	-14.77	0.613425	-14.16	-14.16		17.22	17.22
573	1314	Beluga	WG beluga	Skovrind et al. 2019	Bone	1991	unknown	-14.52	0.630213	-13.89	-13.89		17.1	17.1
587	1316	Beluga	WG beluga	Skovrind et al. 2019	Bone	1994	male	-14.68	0.683384	-14	-14		18.44	18.44
589	1319	Beluga	WG beluga	Skovrind et al. 2019	Bone	1994	male	-14.9	0.683384	-14.22	-14.22		18.07	18.07
590	1320	Beluga	WG beluga	Skovrind et al. 2019	Bone	1994	male	-14.6	0.683384	-13.91	-13.91		18.03	18.03
591	1321	Beluga	WG beluga	Skovrind et al. 2019	Bone	1994	male	-15.07	0.683384	-14.39	-14.39		18.61	18.61
592	1322	Beluga	WG beluga	Skovrind et al. 2019	Bone	1994	female	-15.22	0.683384	-14.54	-14.54		15.99	15.99
593	1323	Beluga	WG beluga	Skovrind et al. 2019	Bone	1994	female	-14.43	0.683384	-13.74	-13.74		17.25	17.25
594	1324	Beluga	WG beluga	Skovrind et al. 2019	Bone	1994	male	-14.56	0.683384	-13.88	-13.88		17.66	17.66
595	1325	Beluga	WG beluga	Skovrind et al. 2019	Bone	1994	male	-14.45	0.683384	-13.77	-13.77		17.22	17.22
596	1326	Beluga	WG beluga	Skovrind et al. 2019	Bone	1994	male	-14.91	0.683384	-14.23	-14.23		17.51	17.51
599	1329	Beluga	WG beluga	Skovrind et al. 2019	Bone	1994	male	-14.71	0.683384	-14.02	-14.02		17.67	17.67
600	1330	Beluga	WG beluga	Skovrind et al. 2019	Bone	1994	female	-14.7	0.683384	-14.02	-14.02		16.82	16.82
601	1331	Beluga	WG beluga	Skovrind et al. 2019	Bone	1994	female	-14.76	0.683384	-14.07	-14.07		17.77	17.77
602	1332	Beluga	WG beluga	Skovrind et al. 2019	Bone	1994	female	-14.66	0.683384	-13.98	-13.98		16.45	16.45
603	1333	Beluga	WG beluga	Skovrind et al. 2019	Bone	1994	female	-14.57	0.683384	-13.88	-13.88		17.02	17.02
4070	1334	Beluga	WG beluga	Louis et al. 2021	Bone	1994	female	-14.59	0.683384	-13.91	-13.91		17.28	17.28
4069	1335	Beluga	WG beluga	Louis et al. 2021	Bone	1994	male	-14.32	0.683384	-13.64	-13.64		17.8	17.8
4067	1337	Beluga	WG beluga	Louis et al. 2021	Bone	1994	male	-14.84	0.683384	-14.15	-14.15		17.52	17.52
4068	1338	Beluga	WG beluga	Louis et al. 2021	Bone	1994	female	-14.98	0.683384	-14.29	-14.29		17.12	17.12
4065	1343	Beluga	WG beluga	Louis et al. 2021	Bone	1994	unknown	-14.47	0.683384	-13.79	-13.79		17.67	17.67
4064	1344	Beluga	WG beluga	Louis et al. 2021	Bone	1994	male	-14.43	0.683384	-13.75	-13.75		17.17	17.17
4063	1345	Beluga	WG beluga	Louis et al. 2021	Bone	1994	female	-14.74	0.683384	-14.06	-14.06		16.33	16.33
4071	1350	Beluga	WG beluga	Louis et al. 2021	Bone	1994	male	-14.2	0.683384	-13.52	-13.52		16.8	16.8
4072	1351	Beluga	WG beluga	Louis et al. 2021	Bone	1994	male	-15.03	0.683384	-14.34	-14.34		16.76	16.76
571	1312	Beluga	WG beluga	Skovrind et al. 2019	Bone_Reference	1990	unknown	-15.04	0.683384	-14.42	-14.42		17.46	17.46
572	1313	Beluga	WG beluga	Skovrind et al. 2019	Bone_Reference	1990	unknown	-14.77	0.683384	-14.16	-14.16		17.22	17.22
573	1314	Beluga	WG beluga	Skovrind et al. 2019	Bone_Reference	1991	unknown	-14.52	0.683384	-13.89	-13.89		17.1	17.1
587	1316	Beluga	WG beluga	Skovrind et al. 2019	Bone_Reference	1994	male	-14.68	0.683384	-14	-14		18.44	18.44
588	1318	Beluga	WG beluga	Skovrind et al. 2019	Bone_Reference	1994	male	-15.14	0.683384	-14.46	-14.46		15.95	15.95
589	1319	Beluga	WG beluga	Skovrind et al. 2019	Bone_Reference	1994	male	-14.9	0.683384	-14.22	-14.22		18.07	18.07
590	1320	Beluga	WG beluga	Skovrind et al. 2019	Bone_Reference	1994	male	-14.6	0.683384	-13.91	-13.91		18.03	18.03
591	1321	Beluga	WG beluga	Skovrind et al. 2019	Bone_Reference	1994	male	-15.07	0.683384	-14.39	-14.39		18.61	18.61
592	1322	Beluga	WG beluga	Skovrind et al. 2019	Bone_Reference	1994	female	-15.22	0.683384	-14.54	-14.54		15.99	15.99
593	1323	Beluga	WG beluga	Skovrind et al. 2019	Bone_Reference	1994	female	-14.43	0.683384	-13.74	-13.74		17.25	17.25
594	1324	Beluga	WG beluga	Skovrind et al. 2019	Bone_Reference	1994	male	-14.56	0.683384	-13.88	-13.88		17.66	17.66
595	1325	Beluga	WG beluga	Skovrind et al. 2019	Bone_Reference	1994	male	-14.45	0.683384	-13.77	-13.77		17.22	17.22
596	1326	Beluga	WG beluga	Skovrind et al. 2019	Bone_Reference	1994	male	-14.91	0.683384	-14.23	-14.23		17.51	17.51
599	1329	Beluga	WG beluga	Skovrind et al. 2019	Bone_Reference	1994	male	-14.71	0.683384	-14.02	-14.02		17.67	17.67
600	1330	Beluga	WG beluga	Skovrind et al. 2019	Bone_Reference	1994	female	-14.7	0.683384	-14.02	-14.02		16.82	16.82
601	1331	Beluga	WG beluga	Skovrind et al. 2019	Bone_Reference	1994	female	-14.76	0.683384	-14.07	-14.07		17.77	17.77
602	1332	Beluga	WG beluga	Skovrind et al. 2019	Bone_Reference	1994	female	-14.66	0.683384	-13.98	-13.98		16.45	16.45
603	1333	Beluga	WG beluga	Skovrind et al. 2019	Bone_Reference	1994	female	-14.57	0.683384	-13.88	-13.88		17.02	17.02
4070	1334	Beluga	WG beluga	Louis et al. 2021	Bone_Reference	1994	female	-14.59	0.683384	-13.91	-13.91		17.28	17.28
4069	1335	Beluga	WG beluga	Louis et al. 2021	Bone_Reference	1994	male	-14.32	0.683384	-13.64	-13.64		17.8	17.8
4067	1337	Beluga	WG beluga	Louis et al. 2021	Bone_Reference	1994	male	-14.84	0.683384	-14.15	-14.15		17.52	17.52
4068	1338	Beluga	WG beluga	Louis et al. 2021	Bone_Reference	1994	female	-14.98	0.683384	-14.29	-14.29		17.12	17.12
4065	1343	Beluga	WG beluga	Louis et al. 2021	Bone_Reference	1994	unknown	-14.47	0.683384	-13.79	-13.79		17.67	17.67
4064	1344	Beluga	WG beluga	Louis et al. 2021	Bone_Reference	1994	male	-14.43	0.683384	-13.75	-13.75		17.17	17.17
4063	1345	Beluga	WG beluga	Louis et al. 2021	Bone_Reference	1994	female	-14.74	0.683384	-14.06	-14.06		16.33	16.33
4071	1350	Beluga	WG beluga	Louis et al. 2021	Bone_Reference	1994	male	-14.2	0.683384	-13.52	-13.52		16.8	16.8
4072	1351	Beluga	WG beluga	Louis et al. 2021	Bone_Reference	1994	male	-15.03	0.683384	-14.34	-14.34		16.76	16.76
14168	1312	Beluga	WG beluga		Tooth	1990	unknown	-14.23	0.613425	-13.6166	-13.9866		17.94	17.35
14169	1313	Beluga	WG beluga		Tooth	1990	unknown	-14.37	0.613425	-13.7566	-14.1266		17.01	16.42
14170	1314	Beluga	WG beluga		Tooth	1991	unknown	-14.36	0.630213	-13.7298	-14.0998		17.7	17.11
14172	1316	Beluga	WG beluga		Tooth	1994	male	-14.03	0.683384	-13.3466	-13.7166		17.53	16.94
14173	1319	Beluga	WG beluga		Tooth	1994	male	-14.4	0.683384	-13.7166	-14.0866		16.81	16.22
14174	1320	Beluga	WG beluga		Tooth	1994	male	-14.4	0.683384	-13.7166	-14.0866		18.56	17.97
14175	1321	Beluga	WG beluga		Tooth	1994	male	-14.51	0.683384	-13.8266	-14.1966		19.12	18.53
14176	1322	Beluga	WG beluga		Tooth	1994	female	-14.41	0.683384	-13.7266	-14.0966		16.76	16.17
14177	1323	Beluga	WG beluga		Tooth	1994	female	-14.54	0.683384	-13.8566	-14.2266		17.45	16.86
14178	1324	Beluga	WG beluga		Tooth	1994	male	-14.19	0.683384	-13.5066	-13.8766		17.61	17.02
14179	1325	Beluga	WG beluga		Tooth	1994	male	-14.26	0.683384	-13.5766	-13.9466		17.83	17.24
14180	1326	Beluga	WG beluga		Tooth	1994	male	-14.36	0.683384	-13.6766	-14.0466		17.75	17.16
14182	1329	Beluga	WG beluga		Tooth	1994	male	-13.95	0.683384	-13.2666	-13.6366		18.8	18.21
14183	1330	Beluga	WG beluga		Tooth	1994	female	-14.27	0.683384	-13.5866	-13.9566		17.85	17.26
14184	1331	Beluga	WG beluga		Tooth	1994	female	-14.46	0.683384	-13.7766	-14.1466		19.22	18.63
14185	1332	Beluga	WG beluga		Tooth	1994	female	-14.49	0.683384	-13.8066	-14.1766		17.54	16.95
14186	1333	Beluga	WG beluga		Tooth	1994	female	-14.61	0.683384	-13.9266	-14.2966		18.19	17.6
14187	1334	Beluga	WG beluga		Tooth	1994	female	-14.27	0.683384	-13.5866	-13.9566		18.81	18.22
14188	1335	Beluga	WG beluga		Tooth	1994	male	-13.83	0.683384	-13.1466	-13.5166		17.62	17.03
14189	1337	Beluga	WG beluga		Tooth	1994	male	-14.68	0.683384	-13.9966	-14.3666		18.39	17.8
14190	1338	Beluga	WG beluga		Tooth	1994	female	-14.76	0.683384	-14.0766	-14.4466		18.09	17.5
14191	1343	Beluga	WG beluga		Tooth	1994	unknown	-14.31	0.683384	-13.6266	-13.9966		18.23	17.64
14192	1344	Beluga	WG beluga		Tooth	1994	male	-13.82	0.683384	-13.1366	-13.5066		17.53	16.94
14193	1345	Beluga	WG beluga		Tooth	1994	female	-14.34	0.683384	-13.6566	-14.0266		17.74	17.15
14194	1350	Beluga	WG beluga		Tooth	1994	male	-14.2	0.683384	-13.5166	-13.8866		18	17.41
14195	1351	Beluga	WG beluga		Tooth	1994	male	-14.44	0.683384	-13.7566	-14.1266		17.95	17.36
